# A Chalcone Synthase-Like Bacterial Protein Catalyzes Heterocyclic C-Ring Cleavage of Naringenin to Alter Bioactivity Against Nuclear Receptors in Colonic Epithelial Cells

**DOI:** 10.1101/2022.04.22.489210

**Authors:** Ebru Ece Gülşan, Farrhin Nowshad, Meredith Davis Leigh, Jimmy W Crott, Stephen Safe, Arul Jayaraman, Kyongbum Lee

**Author notes:** E.E.G and F.N contributed equally to this work. Corresponding Authors: Kyongbum Lee, Department of Chemical and Biological Engineering, Tufts University, Medford, MA 02155. Arul Jayaraman, Artie McFerrin Department of Chemical Engineering, Texas A&M University, 3122 TAMU, College Station, TX 77843.

## Abstract

The human gut microbiota contributes enzymatic functions that are unavailable to host cells and play crucial roles in host metabolism, nutrient processing and regulating immune functions. As dietary compounds that are only partially absorbed, flavonoids are available for metabolism by gut microbiota, leading to diverse bioactive products. Combining prediction of enzyme promiscuity, metabolomics, and *in vitro* model systems, we identified a bacterial enzyme that can catalyze heterocyclic C-ring cleavage of naringenin. Culture experiments using a wild-type and mutant strain of *Bacillus subtilis* confirmed that the enzyme is a chalcone synthase-like polyketide synthase. The prediction-validation methodology developed in this work could be used to systematically characterize the products of gut bacterial flavonoid metabolism and identify the responsible enzymes and species. Further, we demonstrated that naringenin and its ring cleavage metabolites differentially engage the AhR and NR4A in intestinal epithelial cells. Our results suggest that the abundance of selected gut bacterial species impacts the profile of bioactive flavonoids and flavonoid-derived metabolites and thereby influences inflammatory responses in the intestine. These results are significant for understanding the mechanisms of gut microbiota-dependent effects of dietary flavonoids.
