## Supplemental Table S2 for "A Chalcone Synthase-Like Bacterial Protein Catalyzes Heterocyclic C-Ring Cleavage of Naringenin to Alter Bioactivity Against Nuclear Receptors in Colonic Epithelial Cells"

### Sheet: Sheet1
			Quercetin	Quercetin	Quercetin	Quercetin	Quercetin	Quercetin	Quercetin	Luteolin	Luteolin	Luteolin	Luteolin	Luteolin	Luteolin	Luteolin	Naringenin	Naringenin	Naringenin	Naringenin	Naringenin	Naringenin	Naringenin	Apigenin	Apigenin	Apigenin	Apigenin	Apigenin	Apigenin	Apigenin	Genistein	Genistein	Genistein	Genistein	Genistein	Genistein	Genistein
			A/B-Hydroxylation	C-Hydroxylation	Dehydroxylation	A/B-Methylation	C-Methylation	Ring Cleavage	Hydrogenation	A/B-Hydroxylation	C-Hydroxylation	Dehydroxylation	A/B-Methylation	C-Methylation	Ring Cleavage	Hydrogenation	A/B-Hydroxylation	C-Hydroxylation	Dehydroxylation	A/B-Methylation	C-Methylation	Ring Cleavage	Hydrogenation	A/B-Hydroxylation	C-Hydroxylation	Dehydroxylation	A/B-Methylation	C-Methylation	Ring Cleavage	Hydrogenation	A/B-Hydroxylation	C-Hydroxylation	Dehydroxylation	A/B-Methylation	C-Methylation	Ring Cleavage	Hydrogenation
Actinobacteria	Coriobacteriaceaea	Enterorhabdus	1	0	1	1	1	1	0	1	0	1	5	0	1	1	10	20	1	1	0	1	1	1	0	1	10	0	0	1	10	1	1	1	0	0	1
Bacteroidetes	Bacteroidaceae	Bacteroides	2.8	0	2.6	2.8	1	3.8	0	3.8	0	3.8	7.2	0	2.8	1	8.6	19.6	1.4	1.4	0	3	1.4	1.4	0	1.4	8.6	0	0	1.4	8.6	1.4	1.4	2.8	0	0	1.4
Bacteroidetes	Tannerellaceae	Parabacteroides	5	0	3	5	1	5	2	5	0	5	7	0	5	3	9	20	3	3	0	4	3	1	0	3	9	0	0	3	9	3	3	5	0	0	3
Bacteroidetes	Rikenellaceae	Alistipes	2	0	3	2	1	2	0	2	0	2	6.5	0	2	3	7	19.5	1.5	1.5	0	2	1.5	1	0	1.5	7	0	0	1.5	7	1.5	1.5	2	0	0	1.5
Firmicutes	Bacillaceae	Bacillus	2.92857	0	4.14286	2.92857	2	2.92857	0.285714	2.92857	0	2.92857	6	0	2.92857	4.14286	10.1429	19.8571	3.71429	3.71429	0	2.92857	3.71429	2.89286	0	3.71429	10.1429	0	0	3.71429	10.1429	3.71429	3.71429	2.92857	0	0	3.71429
Firmicutes	Clostridiaceae	Clostridium	2.125	0	4.125	2.125	1.5	2.125	0	2.125	0	2.125	4.875	0	2.125	1.875	8.875	20	2	2	0	2	2	1.125	0	2	8.875	0	0	2	8.875	2	2	2.125	0	0	2
Firmicutes	Enterococcacaea	Enterococcus	1	0	2.875	1	1	1	0	1	0	1	4.375	0	1	2.875	8.75	16.875	3	3	0	1	3	1	0	3	8.75	0	0	3	8.75	3	3	1	0	0	3
Firmicutes	Erysipelotrichaceae	Clostridium	1	0	7	1	1	1	0	1	0	1	4	0	1	1.5	10.5	18	5	5	0	1	5	1	0	5	10.5	0	0	5	10.5	5	5	1	0	0	5
Firmicutes	Lachnospiraceae	Blautia	1	0	2	1	2	1	0	1	0	1	3	0	1	2	10	18	1	1	0	1	1	1	0	1	10	0	0	1	10	1	1	1	0	0	1
Firmicutes	Lachnospiraceae	Lachnoclostridium	3.33333	0	1.33333	3.33333	1	3.33333	0.333333	3.33333	0	3.33333	5	0	3.33333	1.33333	10	20	3	3	0	3.33333	3	2	0	3	10	0	0	3	10	3	3	3.33333	0	0	3
Firmicutes	Lactobacillaceae	Lactobacillus	1.11765	0	2.76471	1.11765	1.76471	1.11765	0	1.11765	0	1.11765	3.35294	0	1.11765	2.76471	8.58824	19.8235	1.82353	1.82353	0	1.11765	1.82353	1	0	1.82353	8.58824	0	0	1.82353	8.58824	1.82353	1.82353	1.11765	0	0	1.82353
Firmicutes	Penibacillaceae	Paenibacillus	1	0	1	1	2	1	0	1	0	1	7	0	1	1	12	21	3	3	0	1	3	1	0	3	12	0	0	3	12	3	3	1	0	0	3
Firmicutes	Ruminococcaceae	Flavonifractor	4	0	9	4	1	4	0	4	0	4	5	0	4	0	9	21	21	21	0	4	21	1	0	21	9	0	0	21	9	21	21	4	0	0	21
Firmicutes	Ruminococcaceae	Intestinimonas	3.5	0	2	3.5	1	3.5	0	3.5	0	3.5	5	0	3.5	2	9.5	21	2	2	0	3.5	2	1	0	2	9.5	0	0	2	9.5	2	2	3.5	0	0	2
Firmicutes	Ruminococcaceae	Anaerotruncus	1	0	2	1	1	1	1	1	0	1	4	0	1	2	9	20	3	3	0	1	3	2	0	3	9	0	0	3	9	3	3	1	0	0	3
Firmicutes	Staphylococcaceae	Staphyloccocus	1	0	4.6	1	2	1	0.8	1	0	1	6	0	1	4.6	11.2	19.6	3	3	0	1	3	1	0	3	11.2	0	0	3	11.2	3	3	1	0	0	3
Firmicutes	Streptococcaceae	Streptococcus	2	0	3	2	3.5	2	0	2	0	2	4	0	2	3	9	20	1	1	0	2	1	1	0	1	9	0	0	1	9	1	1	2	0	0	1
Proteobacteria	Pseudomonadaceae	Pseudomonas	5	0	8.75	5	1	5	1.75	5	0	5	6.5	0	5	8.75	10.5	19	5	5	0	5	5	2.5	0	5	10.5	0	0	5	10.5	5	5	5	0	0	5

### Sheet: Sheet2
				A/B-Hydroxylation	C-Hydroxylation	Dehydroxylation	A/B-Methylation	C-Methylation	Ring Cleavage	Hydrogenation
Actinobacteria	Coriobacteriaceaea	Enterorhabdus	Quercetin	1	0	1	1	1	1	0
Bacteroidetes	Bacteroidaceae	Bacteroides	Quercetin	2.8	0	2.6	2.8	1	3.8	0
Bacteroidetes	Tannerellaceae	Parabacteroides	Quercetin	5	0	3	5	1	5	2
Bacteroidetes	Rikenellaceae	Alistipes	Quercetin	2	0	3	2	1	2	0
Firmicutes	Bacillaceae	Bacillus	Quercetin	2.92857	0	4.14286	2.92857	2	2.92857	0.285714
Firmicutes	Clostridiaceae	Clostridium	Quercetin	2.125	0	4.125	2.125	1.5	2.125	0
Firmicutes	Enterococcacaea	Enterococcus	Quercetin	1	0	2.875	1	1	1	0
Firmicutes	Erysipelotrichaceae	Clostridium	Quercetin	1	0	7	1	1	1	0
Firmicutes	Lachnospiraceae	Blautia	Quercetin	1	0	2	1	2	1	0
Firmicutes	Lachnospiraceae	Lachnoclostridium	Quercetin	3.33333	0	1.33333	3.33333	1	3.33333	0.333333
Firmicutes	Lactobacillaceae	Lactobacillus	Quercetin	1.11765	0	2.76471	1.11765	1.76471	1.11765	0
Firmicutes	Penibacillaceae	Paenibacillus	Quercetin	1	0	1	1	2	1	0
Firmicutes	Ruminococcaceae	Flavonifractor	Quercetin	4	0	9	4	1	4	0
Firmicutes	Ruminococcaceae	Intestinimonas	Quercetin	3.5	0	2	3.5	1	3.5	0
Firmicutes	Ruminococcaceae	Anaerotruncus	Quercetin	1	0	2	1	1	1	1
Firmicutes	Staphylococcaceae	Staphyloccocus	Quercetin	1	0	4.6	1	2	1	0.8
Firmicutes	Streptococcaceae	Streptococcus	Quercetin	2	0	3	2	3.5	2	0
Proteobacteria	Pseudomonadaceae	Pseudomonas	Quercetin	5	0	8.75	5	1	5	1.75
Actinobacteria	Coriobacteriaceaea	Enterorhabdus	Luteolin	1	0	1	5	0	1	1
Bacteroidetes	Bacteroidaceae	Bacteroides	Luteolin	3.8	0	3.8	7.2	0	2.8	1
Bacteroidetes	Tannerellaceae	Parabacteroides	Luteolin	5	0	5	7	0	5	3
Bacteroidetes	Rikenellaceae	Alistipes	Luteolin	2	0	2	6.5	0	2	3
Firmicutes	Bacillaceae	Bacillus	Luteolin	2.92857	0	2.92857	6	0	2.92857	4.14286
Firmicutes	Clostridiaceae	Clostridium	Luteolin	2.125	0	2.125	4.875	0	2.125	1.875
Firmicutes	Enterococcacaea	Enterococcus	Luteolin	1	0	1	4.375	0	1	2.875
Firmicutes	Erysipelotrichaceae	Clostridium	Luteolin	1	0	1	4	0	1	1.5
Firmicutes	Lachnospiraceae	Blautia	Luteolin	1	0	1	3	0	1	2
Firmicutes	Lachnospiraceae	Lachnoclostridium	Luteolin	3.33333	0	3.33333	5	0	3.33333	1.33333
Firmicutes	Lactobacillaceae	Lactobacillus	Luteolin	1.11765	0	1.11765	3.35294	0	1.11765	2.76471
Firmicutes	Penibacillaceae	Paenibacillus	Luteolin	1	0	1	7	0	1	1
Firmicutes	Ruminococcaceae	Flavonifractor	Luteolin	4	0	4	5	0	4	0
Firmicutes	Ruminococcaceae	Intestinimonas	Luteolin	3.5	0	3.5	5	0	3.5	2
Firmicutes	Ruminococcaceae	Anaerotruncus	Luteolin	1	0	1	4	0	1	2
Firmicutes	Staphylococcaceae	Staphyloccocus	Luteolin	1	0	1	6	0	1	4.6
Firmicutes	Streptococcaceae	Streptococcus	Luteolin	2	0	2	4	0	2	3
Proteobacteria	Pseudomonadaceae	Pseudomonas	Luteolin	5	0	5	6.5	0	5	8.75
Actinobacteria	Coriobacteriaceaea	Enterorhabdus	Naringenin	10	20	1	1	0	1	1
Bacteroidetes	Bacteroidaceae	Bacteroides	Naringenin	8.6	19.6	1.4	1.4	0	3	1.4
Bacteroidetes	Tannerellaceae	Parabacteroides	Naringenin	9	20	3	3	0	4	3
Bacteroidetes	Rikenellaceae	Alistipes	Naringenin	7	19.5	1.5	1.5	0	2	1.5
Firmicutes	Bacillaceae	Bacillus	Naringenin	10.1429	19.8571	3.71429	3.71429	0	2.92857	3.71429
Firmicutes	Clostridiaceae	Clostridium	Naringenin	8.875	20	2	2	0	2	2
Firmicutes	Enterococcacaea	Enterococcus	Naringenin	8.75	16.875	3	3	0	1	3
Firmicutes	Erysipelotrichaceae	Clostridium	Naringenin	10.5	18	5	5	0	1	5
Firmicutes	Lachnospiraceae	Blautia	Naringenin	10	18	1	1	0	1	1
Firmicutes	Lachnospiraceae	Lachnoclostridium	Naringenin	10	20	3	3	0	3.33333	3
Firmicutes	Lactobacillaceae	Lactobacillus	Naringenin	8.58824	19.8235	1.82353	1.82353	0	1.11765	1.82353
Firmicutes	Penibacillaceae	Paenibacillus	Naringenin	12	21	3	3	0	1	3
Firmicutes	Ruminococcaceae	Flavonifractor	Naringenin	9	21	21	21	0	4	21
Firmicutes	Ruminococcaceae	Intestinimonas	Naringenin	9.5	21	2	2	0	3.5	2
Firmicutes	Ruminococcaceae	Anaerotruncus	Naringenin	9	20	3	3	0	1	3
Firmicutes	Staphylococcaceae	Staphyloccocus	Naringenin	11.2	19.6	3	3	0	1	3
Firmicutes	Streptococcaceae	Streptococcus	Naringenin	9	20	1	1	0	2	1
Proteobacteria	Pseudomonadaceae	Pseudomonas	Naringenin	10.5	19	5	5	0	5	5
Actinobacteria	Coriobacteriaceaea	Enterorhabdus	Apigenin	1	0	1	10	0	0	1
Bacteroidetes	Bacteroidaceae	Bacteroides	Apigenin	1.4	0	1.4	8.6	0	0	1.4
Bacteroidetes	Tannerellaceae	Parabacteroides	Apigenin	1	0	3	9	0	0	3
Bacteroidetes	Rikenellaceae	Alistipes	Apigenin	1	0	1.5	7	0	0	1.5
Firmicutes	Bacillaceae	Bacillus	Apigenin	2.89286	0	3.71429	10.1429	0	0	3.71429
Firmicutes	Clostridiaceae	Clostridium	Apigenin	1.125	0	2	8.875	0	0	2
Firmicutes	Enterococcacaea	Enterococcus	Apigenin	1	0	3	8.75	0	0	3
Firmicutes	Erysipelotrichaceae	Clostridium	Apigenin	1	0	5	10.5	0	0	5
Firmicutes	Lachnospiraceae	Blautia	Apigenin	1	0	1	10	0	0	1
Firmicutes	Lachnospiraceae	Lachnoclostridium	Apigenin	2	0	3	10	0	0	3
Firmicutes	Lactobacillaceae	Lactobacillus	Apigenin	1	0	1.82353	8.58824	0	0	1.82353
Firmicutes	Penibacillaceae	Paenibacillus	Apigenin	1	0	3	12	0	0	3
Firmicutes	Ruminococcaceae	Flavonifractor	Apigenin	1	0	21	9	0	0	21
Firmicutes	Ruminococcaceae	Intestinimonas	Apigenin	1	0	2	9.5	0	0	2
Firmicutes	Ruminococcaceae	Anaerotruncus	Apigenin	2	0	3	9	0	0	3
Firmicutes	Staphylococcaceae	Staphyloccocus	Apigenin	1	0	3	11.2	0	0	3
Firmicutes	Streptococcaceae	Streptococcus	Apigenin	1	0	1	9	0	0	1
Proteobacteria	Pseudomonadaceae	Pseudomonas	Apigenin	2.5	0	5	10.5	0	0	5
Actinobacteria	Coriobacteriaceaea	Enterorhabdus	Genistein	10	1	1	1	0	0	1
Bacteroidetes	Bacteroidaceae	Bacteroides	Genistein	8.6	1.4	1.4	2.8	0	0	1.4
Bacteroidetes	Tannerellaceae	Parabacteroides	Genistein	9	3	3	5	0	0	3
Bacteroidetes	Rikenellaceae	Alistipes	Genistein	7	1.5	1.5	2	0	0	1.5
Firmicutes	Bacillaceae	Bacillus	Genistein	10.1429	3.71429	3.71429	2.92857	0	0	3.71429
Firmicutes	Clostridiaceae	Clostridium	Genistein	8.875	2	2	2.125	0	0	2
Firmicutes	Enterococcacaea	Enterococcus	Genistein	8.75	3	3	1	0	0	3
Firmicutes	Erysipelotrichaceae	Clostridium	Genistein	10.5	5	5	1	0	0	5
Firmicutes	Lachnospiraceae	Blautia	Genistein	10	1	1	1	0	0	1
Firmicutes	Lachnospiraceae	Lachnoclostridium	Genistein	10	3	3	3.33333	0	0	3
Firmicutes	Lactobacillaceae	Lactobacillus	Genistein	8.58824	1.82353	1.82353	1.11765	0	0	1.82353
Firmicutes	Penibacillaceae	Paenibacillus	Genistein	12	3	3	1	0	0	3
Firmicutes	Ruminococcaceae	Flavonifractor	Genistein	9	21	21	4	0	0	21
Firmicutes	Ruminococcaceae	Intestinimonas	Genistein	9.5	2	2	3.5	0	0	2
Firmicutes	Ruminococcaceae	Anaerotruncus	Genistein	9	3	3	1	0	0	3
Firmicutes	Staphylococcaceae	Staphyloccocus	Genistein	11.2	3	3	1	0	0	3
Firmicutes	Streptococcaceae	Streptococcus	Genistein	9	1	1	2	0	0	1
Proteobacteria	Pseudomonadaceae	Pseudomonas	Genistein	10.5	5	5	5	0	0	5
