## Supplemental Table S1 for "A Chalcone Synthase-Like Bacterial Protein Catalyzes Heterocyclic C-Ring Cleavage of Naringenin to Alter Bioactivity Against Nuclear Receptors in Colonic Epithelial Cells"

### Sheet: MIC vs HEPI
Flavons, Flavonols and Flavanones																								Conjugates				Isoflavonoids				Conjugates
Myricetin		Gossypetin		Quercetin		Taxifolin		Morin		Robinetin		Luteolin		Kaempferol		Fisetin		Naringenin		Apigenin		Baicalein		7-rhamnoglucoside (naringin)		Balcalein-O-7-glucoside (baicalin)		Genistein		Daidzein		Daidzein-8-glucoside (puerarin)		Genistein-8-glucoside (genistin)		Daidzein-7-glucoside (daidzin)
C10107		C04109		C00389		C01617		C10105		C10177		C01514		C05903		C10041		C00509		C01477		C10023		C09789		C10025		C06563		C10208		C10524		C10420		C10216
PHASE I
0	0	1	0	0	0	2	0	0	1	0	3	4	0	1	0	4	1	11	0	4	0	0	3	17	0	12	0	1	0	1	1	1	0	1	0	25	4
MIC	HEPI	MIC	HEPI	MIC	HEPI	MIC	HEPI	MIC	HEPI	MIC	HEPI	MIC	HEPI	MIC	HEPI	MIC	HEPI	MIC	HEPI	MIC	HEPI	MIC	HEPI	MIC	HEPI	MIC	HEPI	MIC	HEPI	MIC	HEPI	MIC	HEPI	MIC	HEPI	MIC	HEPI
C12633	C12633	C04109	C04109	C00389	C00389	C00974	C00974	C00389	C00389	C00616	C00389	C00389	C01477	C00389	C00389	C02806	C05902	C00774	C05334	C01470	C01470	C10025	C05903	C00058	C00509	C00058	C10023	C00814	C00814	C02495	C02495	C00058	C10420	C00058	C10420	C00031	C10023
		C04527	C04527	C00616	C00616	C01378	C01378	C00616	C00616	C04443	C00616	C01477	C03515	C02806	C02806	C05902	C05903	C00974	C05631	C01514	C10046	C10197	C10025	C00507	C02199	C00191	C10025	C00974	C00974	C06563	C06563	C10420	C10524	C10420	C18239	C00058	C10025
		C10051	C10118	C03662	C03662	C01617	C01617	C03662	C03662	C05623	C03662	C01514	C04293	C03662	C03662	C05903	C10041	C01378	C09099	C04608	C10047	C11577	C10041	C00509	C08244	C00333	C10044	C01378	C01378	C09751	C10208	C10524	C18239	C18239		C00124	C10044
		C10118	C10122	C04443	C04443	C05631	C12631	C04443	C04443	C10084	C04443	C03515	C01514	C05902	C05902	C10041	C10058	C01477	C09827	C05903	C01514		C10097	C01018	C09099	C02024	C10113	C02920	C02920	C10216	C10216	C18239				C00159	C10113
		C10122		C05623	C05623	C05906	C16233	C05623	C05623	C10107	C05623	C03662		C10023	C10023	C10058	C10072	C05334	C09833	C10028	C04608		C10184	C01019	C09614	C06472	C18239	C09126	C09126	C14313	C14313					C00221	C18239
				C05903	C05903	C12631		C10084	C10036	C10188	C10036	C04293		C10044	C10044	C10068	C10078	C05631		C10041	C10028		C10197	C01684	C09789	C06477		C10510	C10510	C14314	C14314					C00267
				C10041	C10041	C16233		C10105	C10084	C12633	C10084	C10105		C10058	C10058	C10072	C10097	C06561		C10046			C11577	C02095	C09805	C08348		C10521	C10521	C15615	C15615					C00737
				C10084	C10084			C10107	C10105	C12639	C10105	C10177		C10068	C10068	C10078	C10098	C09099		C10047				C02199	C09828	C08350		C10536	C10536							C00738
				C10097	C10097			C10177	C10107	C17763	C10105			C10072	C10072	C10097	C10113	C09827		C10097				C02338	C09830	C10023		C10542	C12134							C00936
				C10105	C10105			C10188	C10177		C10107			C10078	C10078	C10098	C10184	C09832		C10184				C02476	C16232	C10025		C12134	C14536							C00962
				C10177	C10177			C12639	C10188		C10188			C10098	C10098	C10184	C12249	C09833						C02522	C18239	C10044		C12631	C12631							C00984
				C10184	C10184			C17763	C12639		C12639			C10105	C10105	C12249	C12626	C12124						C08244	C19758	C10113		C14536	C16233							C01487
				C10188	C10188				C17763		C17763			C10113	C10113	C12626	C17056	C12631						C08352	C20354	C18239		C16233								C01825
				C12639	C12639									C10177	C10177	C15031	C17056	C16233						C09099		C21034										C02209
				C17763	C17763									C12249	C12249	C17056	C17059	C16940						C09614		C21037										C06464
														C12626	C12626	C17059	C17059	C18023						C09789		C21047										C06465
														C15031	C15031	C20727								C09805		C21059										C06466
														C17056	C17056									C09828												C06467
														C17059	C17059									C09830												C09126
														C20727										C16232												C10208
																								C16423												C10216
																								C18028												C10509
																								C18239												C15923
																								C19758												C18239
																								C20354												C21032
																								C20835												C21050
																								C20836
																								C21033
																								C21058
Flavons, Flavonols and Flavanones																								Conjugates				Isoflavonoids				Conjugates
Myricetin		Gossypetin		Quercetin		Taxifolin		Morin		Robinetin		Luteolin		Kaempferol		Fisetin		Naringenin		Apigenin		Baicalein		7-rhamnoglucoside (naringin)		Balcalein-O-7-glucoside (baicalin)		Genistein		Daidzein		Daidzein-8-glucoside (puerarin)		Genistein-8-glucoside (genistin)		Daidzein-7-glucoside (daidzin)
C10107		C04109		C00389		C01617		C10105		C10177		C01514		C05903		C10041		C00509		C01477		C10023		C09789		C10025		C06563		C10208		C10524		C10420		C10216
PHASE II
0	0	1	0	50	11	15	0	52	1	51	5	30	0	41	17	44	13	50	4	48	3	19	0	171	48	77	4	19	3	8	2	1	0	1	0	158	10
MIC	HEPI	MIC	HEPI	MIC	HEPI	MIC	HEPI	MIC	HEPI	MIC	HEPI	MIC	HEPI	MIC	HEPI	MIC	HEPI	MIC	HEPI	MIC	HEPI	MIC	HEPI	MIC	HEPI	MIC	HEPI	MIC	HEPI	MIC	HEPI	MIC	HEPI	MIC	HEPI	MIC	HEPI
C10107	C11620	C04527	C04109	C00031	C00389	C05906	C00974	C00389	C00389	C00389	C00389	C04293	C01470	C00031	C00389	C00031	C00389	C00058	C00509	C10019	C01470	C00058	C00389	C00015	C00015	C00181	C00044	C10534	C00031	C00974	C00031	C10420	C00044	C10420	C00044	C00031	C00044
C11620	C10107	C10122	C04527	C00058	C00616	C00058	C01378	C00031	C00616	C00031	C00616	C00058	C01477	C00058	C00616	C00058	C00616	C00509	C01709	C00031	C01477	C00191	C03662	C00029	C00029	C00031	C05903	C00031	C00124	C00031	C00124	C00044	C10420	C00044	C10420	C00029	C05903
		C10118	C04581	C00092	C01155	C00251	C01617	C00058	C01155	C00058	C01155	C00191	C01514	C00124	C03662	C00124	C03662	C00774	C05631	C00058	C01514	C00333	C05902	C00031	C00031	C00044	C10023	C00058	C00159	C00058	C00159	C00058	C10524	C00058	C18239	C00044	C10023
		C10051	C10021	C00103	C01156	C00509	C09826	C00092	C01156	C00092	C01156	C00333	C03515	C00159	C04443	C00159	C04443	C00974	C09099	C00124	C03515	C00389	C05903	C00044	C00044	C00058	C10025	C00124	C00221	C00124	C00221	C10524	C18239	C18239		C00052	C10025
		C10021	C10118	C00124	C01750	C00974	C12316	C00103	C01750	C00103	C01750	C00389	C04293	C00181	C05623	C00181	C05623	C01378	C09614	C00159	C03951	C01477	C10023	C00052	C00052	C00124	C10041	C00159	C00267	C00159	C00267	C18239				C00058	C10041
		C04581	C10122	C00159	C03662	C01378	C12631	C00124	C03662	C00124	C03662	C00616	C04608	C00216	C05902	C00216	C05902	C01470	C09616	C00221	C04293	C02024	C10025	C00058	C00105	C00159	C10044	C00221	C00737	C00221	C00737					C00089	C10044
		C04109		C00221	C04443	C01514	C15567	C00159	C04443	C00159	C04443	C01470	C10028	C00221	C05903	C00221	C05903	C01514	C09756	C00267	C04608	C02806	C10041	C00092	C00106	C00167	C10097	C00267	C00738	C00267	C00738					C00092	C10097
				C00267	C05623	C01617	C16233	C00221	C05623	C00221	C05623	C01477	C10046	C00259	C10022	C00259	C10022	C01604	C09789	C00389	C10019	C03662	C10044	C00103	C00124	C00191	C10113	C00509	C00814	C00737	C00799					C00103	C10113
				C00275	C05902	C01709		C00267	C05902	C00267	C05902	C01514	C10047	C00267	C10023	C00267	C10023	C01617	C16232	C00737	C10038	C04443	C10058	C00105	C00159	C00216	C10184	C00737	C00936	C00738	C00814					C00124	C10184
				C00389	C05903	C03648		C00275	C05903	C00275	C05903	C02024	C12632	C00389	C10025	C00389	C10025	C01709	C16419	C00738	C10046	C05902	C10072	C00106	C00221	C00221	C10197	C00738	C00962	C00814	C00936					C00159	C10197
				C00392	C10023	C05631		C00392	C10036	C00392	C10036	C03515	C18239	C00476	C10036	C00476	C10036	C01744	C17391	C00936	C10047	C05903	C10078	C00124	C00267	C00257	C11577	C00814	C00984	C00936	C00962					C00185	C11577
				C00446	C10036	C05907		C00446	C10041	C00446	C10041	C03662		C00616	C10041	C00737	C10041	C03648	C18239	C00962	C11621	C06472	C10097	C00159	C00507	C00259	C18239	C00936	C01487	C00962	C00984					C00191	C18239
				C00616	C10041	C09614		C00616	C10058	C00616	C10058	C04443		C00737	C10044	C00738	C10044	C04109		C00984	C12627	C06477	C10098	C00181	C00509	C00267		C00962	C01825	C00984	C01487					C00198
				C00636	C10044	C09736		C00636	C10084	C00636	C10084	C04608		C00738	C10058	C00936	C10058	C04443		C01477	C15203	C08348	C10105	C00185	C00574	C00333		C00974	C02209	C01378	C01825					C00208
				C00663	C10058	C09826		C00663	C10097	C00663	C10097	C05623		C00936	C10072	C00962	C10072	C04527		C01487	C18239	C08350	C10113	C00191	C00737	C00470		C00984	C02495	C01487	C02209					C00221
				C00668	C10072	C12316		C00668	C10098	C00668	C10098	C05903		C00962	C10073	C00984	C10073	C04581		C01514		C10023	C10177	C00198	C00738	C00476		C01378	C02920	C01825	C02495					C00243
				C00737	C10078	C12631		C00737	C10105	C00737	C10105	C06472		C00984	C10078	C01394	C10078	C04608		C01825		C10025	C10184	C00208	C00868	C00514		C01487	C05367	C02209	C02920					C00252
				C00738	C10084	C15525		C00738	C10107	C00738	C10107	C06477		C01394	C10084	C01477	C10084	C05631		C02209		C10041	C12249	C00216	C00936	C00617		C01617	C05376	C02495	C03074					C00267
				C00794	C10097	C15567		C00794	C10177	C00794	C10177	C08348		C01487	C10097	C01487	C10097	C05902		C02806		C10044	C12626	C00221	C00962	C00737		C01825	C06195	C02920	C06464					C00275
				C00936	C10098	C16232		C00936	C10184	C00936	C10184	C08350		C01508	C10098	C01508	C10098	C05903		C03515		C10058	C17056	C00243	C00984	C00738		C02209	C06464	C03074	C06465					C00333
				C00962	C10105	C16233		C00962	C10188	C00962	C10188	C10028		C01825	C10105	C01825	C10105	C05907		C03662		C10068	C17059	C00252	C01018	C00770		C02495	C06465	C06464	C06466					C00392
				C00984	C10107	C18024		C00984	C12249	C00984	C12249	C10041		C02096	C10107	C02096	C10107	C09099		C03951		C10072	C18239	C00257	C01019	C00800		C02920	C06466	C06465	C06467					C00446
				C01002	C10113	C18239		C01002	C12626	C01002	C12626	C10046		C02204	C10113	C02204	C10113	C09471		C04293		C10078		C00259	C01487	C00817		C03648	C06467	C06466	C06563					C00507
				C01113	C10177			C01113	C12633	C01113	C12633	C10047		C02205	C10119	C02205	C10119	C09614		C04608		C10097		C00267	C01684	C00880		C05376	C06563	C06467	C09126					C00602
				C01155	C10184			C01155	C12639	C01155	C12639	C10084		C02209	C10176	C02209	C10176	C09616		C05902		C10098		C00275	C01764	C00936		C06464	C09126	C06563	C10208					C00611
				C01156	C10188			C01156	C12667	C01156	C12667	C10097		C02479	C10177	C02479	C10177	C09736		C05903		C10105		C00299	C01825	C00962		C06465	C10199	C09126	C10216					C00636
				C01171	C12249			C01171	C17056	C01171	C17056	C10105		C02604	C10184	C02604	C10184	C09752		C06464		C10113		C00333	C02095	C00984		C06466	C10203	C09762	C10509					C00663
				C01172	C12626			C01172	C17059	C01172	C17059	C10107		C03662	C10188	C02806	C10188	C09756		C06465		C10177		C00389	C02199	C01394		C06467	C10510	C10208	C10510					C00668
				C01452	C12639			C01452	C17763	C01452	C17763	C10177		C04109	C10197	C03662	C10197	C09789		C06466		C10184		C00392	C02209	C01487		C06563	C10520	C10216	C10521					C00689
				C01487	C12667			C01487	C18239	C01487	C18239	C10184		C04443	C11577	C04109	C11577	C09826		C06467		C12249		C00446	C02338	C01508		C09126	C10521	C10509	C10536					C00737
				C01489	C17056			C01489		C01489		C10188		C05623	C12249	C04443	C12249	C09832		C10020		C12626		C00470	C02472	C01680		C09614	C10527	C10510	C12134					C00738
				C01507	C17059			C01507		C01507		C12632		C05903	C12626	C05623	C12626	C10021		C10023		C13626		C00476	C02475	C01720		C09736	C10536	C10521	C14313					C00794
				C01697	C17763			C01697		C01697		C12639		C06464	C12634	C05902	C12634	C10028		C10038		C15031		C00507	C02476	C01825		C09826	C12134	C10536	C14314					C00897
				C01722	C18239			C01722		C01722		C13626		C06465	C12639	C05903	C12639	C10041		C10041		C17056		C00509	C02522	C01934		C10199	C12135	C10542	C14536					C00936
				C01750				C01750		C01750		C14258		C06466	C15100	C06464	C15100	C10046		C10044		C17059		C00514	C02605	C02024		C10203	C13414	C12134	C15615					C00962
				C01825				C01825		C01825		C17763		C06467	C16490	C06465	C16490	C10047		C10058		C18239		C00574	C02757	C02096		C10486	C14313	C12631	C15616					C00963
				C02209				C02209		C02209		C18239		C08353	C16911	C06466	C16911	C10058		C10068		C20727		C00602	C04089	C02204		C10498	C14314	C14313	C15923					C00984
				C02962				C02962		C02962		C21034		C10022	C17056	C06467	C17056	C10084		C10072		C21034		C00611	C04648	C02205		C10510	C14536	C14314	C18239					C01002
				C02965				C02965		C02965		C21037		C10025	C17059	C08353	C17059	C10097		C10078		C21037		C00636	C04698	C02209		C10520	C15923	C14536	C21032					C01018
				C03384				C03384		C03384		C21047		C10041	C17600	C10022	C17600	C10098		C10097		C21047		C00663	C05334	C02273		C10521	C16195	C15609	C21050					C01019
				C03662				C03662		C03662		C21059		C10049	C17762	C10023	C17762	C10118		C10098		C21059		C00668	C05631	C02330		C10527	C18239	C15616						C01083
				C03735				C03735		C03735				C10072	C17763	C10041	C17763	C10122		C10105				C00689	C06464	C02479		C10536	C21032	C15923						C01113
				C03811				C03811		C03811				C10073	C17784	C10044	C17784	C10184		C10113				C00737	C06465	C02604		C10542	C21050	C16233						C01140
				C04443				C04443		C04443				C10078	C17785	C10058	C17785	C10188		C10177				C00738	C06466	C03033		C12134		C18239						C01171
				C05623				C05623		C05623				C10084	C18239	C10068	C18239	C11457		C10184				C00770	C06467	C03126		C12135		C21032						C01172
				C05902				C05902		C05902				C10097		C10072		C12316		C11324				C00774	C08244	C03342		C12316		C21050						C01190
				C06464				C05903		C06464				C10105		C10073		C12631		C11325				C00794	C08352	C04037		C12631								C01451
				C06465				C06464		C06465				C10107		C10078		C13626		C11621				C00800	C09099	C04354		C14313								C01452
				C06466				C06465		C06466				C10119		C10084		C15525		C12249				C00817	C09614	C04900		C14314								C01487
				C06467				C06466		C06467				C10122		C10097		C15567		C12626				C00868	C09616	C05385		C14536								C01489
				C07285				C06467		C07285				C10176		C10098		C16232		C12627				C00880	C09789	C05787		C15567								C01507
				C10058				C07285		C10058				C10177		C10105		C16233		C15031				C00897	C09805	C06370		C15923								C01518
				C10084				C10041		C10084				C10184		C10113		C16404		C15203				C00936	C09806	C06464		C16192								C01582
				C10098				C10058		C10098				C10185		C10119		C16406		C15923				C00962	C09827	C06465		C16195								C01684
				C10105				C10084		C10105				C10188		C10122		C16407		C17056				C00963	C09828	C06466		C16232								C01697
				C10177				C10097		C10107				C10197		C10176		C16416		C17059				C00974	C09830	C06467		C16233								C01722
				C10188				C10098		C10177				C11576		C10177		C16419		C18239				C00984	C09833	C06472		C18239								C01728
				C10906				C10105		C10188				C11577		C10184		C17059		C20727				C01002	C12082	C06473		C21032								C01798
				C12249				C10107		C10906				C12249		C10185		C17391		C21032				C01018	C15478	C06477		C21050								C01825
				C12626				C10177		C11620				C12626		C10188		C18023		C21050				C01019	C15479	C08348										C01915
				C12637				C10184		C12249				C12634		C10197		C18024						C01083	C15923	C08350										C01970
				C12638				C10188		C12626				C12639		C11577		C18239						C01113	C16232	C08353										C01971
				C12639				C10906		C12633				C13626		C12249								C01140	C17328	C10023										C02023
				C12667				C12249		C12637				C14258		C12626								C01171	C17391	C10025										C02024
				C15923				C12626		C12638				C15100		C12634								C01172	C18239	C10044										C02048
				C15924				C12633		C12639				C15923		C12639								C01190	C19578	C10049										C02095
				C15926				C12637		C12667				C16490		C13626								C01378	C19758	C10113										C02209
				C17056				C12638		C15923				C16911		C14258								C01394	C19966	C10197										C02338
				C17059				C12639		C15924				C17056		C15031								C01451	C20354	C11376										C02476
				C17763				C12667		C15926				C17600		C15100								C01452	C20835	C11576										C02478
				C18239				C13626		C17056				C17762		C15923								C01477	C20836	C11577										C02495
				C21032				C14258		C17059				C17763		C16490								C01487	C21032	C15673										C02522
				C21050				C15923		C17763				C17784		C16911								C01489	C21033	C15923										C02603
								C15924		C18239				C17785		C17056								C01507	C21050	C15930										C02655
								C15926		C21032				C18239		C17059								C01508	C21058	C16245										C02669
								C17056		C21050				C21032		C17600								C01518		C18239										C02686
								C17059						C21050		C17762								C01582		C20889										C02692
								C17763						C21057		C17763								C01604		C20890										C02779
								C18239								C17784								C01680		C21032										C02863
								C21032								C17785								C01684		C21034										C02900
								C21050								C18239								C01697		C21037										C02962
																C20727								C01720		C21047										C02964
																C21032								C01722		C21050										C02965
																C21050								C01728		C21057										C02995
																C21057								C01750		C21059										C03268
																								C01764												C03384
																								C01798												C03400
																								C01825												C03619
																								C01915												C03701
																								C01934												C03706
																								C01970												C03735
																								C01971												C03811
																								C02023												C04147
																								C02024												C04219
																								C02048												C04534
																								C02095												C04942
																								C02096												C05376
																								C02199												C05394
																								C02204												C05396
																								C02205												C05400
																								C02209												C05402
																								C02273												C05623
																								C02338												C06186
																								C02472												C06372
																								C02475												C06421
																								C02476												C06422
																								C02478												C06464
																								C02479												C06465
																								C02522												C06466
																								C02603												C06467
																								C02604												C06472
																								C02605												C06477
																								C02655												C06563
																								C02669												C07278
																								C02686												C07285
																								C02692												C08240
																								C02757												C08244
																								C02779												C08250
																								C02863												C08348
																								C02900												C08350
																								C02962												C08352
																								C02964												C09126
																								C02965												C09751
																								C02985												C10208
																								C02995												C10216
																								C03126												C10509
																								C03268												C10906
																								C03342												C11544
																								C03384												C12079
																								C03400												C12639
																								C03619												C14313
																								C03648												C14314
																								C03662												C15548
																								C03701												C15615
																								C03706												C15923
																								C03735												C15924
																								C03811												C15926
																								C04037												C16192
																								C04089												C16195
																								C04147												C17763
																								C04354												C18068
																								C04443												C18239
																								C04534												C19758
																								C04648												C19773
																								C04698												C19792
																								C04942												C20236
																								C05334												C20354
																								C05385												C20829
																								C05394												C20835
																								C05396												C20836
																								C05400												C20861
																								C05402												C20887
																								C05623												C21032
																								C05631												C21033
																								C06186												C21034
																								C06372												C21037
																								C06421												C21047
																								C06422												C21050
																								C06464												C21058
																								C06465												C21059
																								C06466
																								C06467
																								C06472
																								C06473
																								C06477
																								C06561
																								C07278
																								C07285
																								C08235
																								C08240
																								C08244
																								C08250
																								C08348
																								C08350
																								C08352
																								C08353
																								C09099
																								C09614
																								C09616
																								C09736
																								C09789
																								C09805
																								C09806
																								C09827
																								C09828
																								C09830
																								C09832
																								C09833
																								C10105
																								C10177
																								C10906
																								C11544
																								C12079
																								C12082
																								C12124
																								C12249
																								C12626
																								C12631
																								C12637
																								C12639
																								C12667
																								C15478
																								C15479
																								C15548
																								C15673
																								C15923
																								C15924
																								C15926
																								C15930
																								C16232
																								C16233
																								C16245
																								C16287
																								C16406
																								C16407
																								C16423
																								C16745
																								C16940
																								C17056
																								C17328
																								C17391
																								C17763
																								C18023
																								C18028
																								C18239
																								C19758
																								C19773
																								C19792
																								C19966
																								C20236
																								C20354
																								C20835
																								C20836
																								C20861
																								C20887
																								C21032
																								C21033
																								C21034
																								C21037
																								C21047
																								C21050
																								C21057
																								C21058
																								C21059
																								C21079
